# “Quasigenus” among *Phycodnaviridae*: A diversity of chlorophyte-infecting viruses in response to a dense algal culture in a high-rate algal pond

**DOI:** 10.1101/2022.12.26.521929

**Authors:** Emily E. Chase, Thomas M. Pitot, Sonia Monteil-Bouchard, Christelle Desnues, Guillaume Blanc

**Affiliations:** Department of Microbiology, University of Tennessee, Knoxville, Tennessee 37996, USA; Department of Biochemistry, Microbiology and Bioinformatics, Laval University, Quebec, Canada; Microbiologie Environnementale Biotechnologie, Institut Méditerranéen d’Océanologie, Campus de Luminy, 163 Avenue de Luminy, 13009 Marseille, France; Institut hospitalo-universitaire (IHU) Méditerranée infection, 19-21 Boulevard Jean Moulin, 13005 Marseille, France

**Keywords:** *Nucleocytoviricota*, polinton-like viruses, virophage, metagenomics, microalgae

## Abstract

This study approaches a high rate algal pond (HRAP) culture by metagenomic sequencing of the viral DNA fraction, this includes the so-called giant virus fraction (phylum *Nucleocytoviricota*), with the goal of revealing viruses coexisting within an intensified algal culture. A wealth of interesting novel viruses is revealed, including members of *Nucleocytoviricota, Lavidaviridae*, and polinton-like viruses, which are taxa containing previously characterized algal viruses. Our sequencing results are coupled with a virus targeted qPCR study and 18S rDNA metabarcoding to elucidate potential virus-host interactions. Several species of green algae are identified (Chlorophyta), likely representing the alternating dominant populations during the year of study. Finally, we observe a bloom of viral diversity within the family *Phycodnaviridae* (*Nucleocytoviricota*), including highly related but non-identical genotypes, appearing in the HRAP in September and October 2018. This bloom is most likely the cause of a mass mortality event of the cultured algae that occurred during these same months. We hypothesize that these related *Phycodnaviridae* lineages selectively infect different strains of the same algal species of the Genus *Picochlorum* that have been identified in the HRAP by metabarcoding and coined this phenomenon a “quasigenus” by analogy to the RNA virus quasispecies concept.
