## Supplementary material for "“Quasigenus” among *Phycodnaviridae*: A diversity of chlorophyte-infecting viruses in response to a dense algal culture in a high-rate algal pond": Table_S1_Assembly_statistics

### Sheet: Sheet1
ID	Type	Number of contigs > 2000bp	Largest contig (KB)	Total length of contigs	GC%	N50	N90 (KB)	L50 (KB)	L90 (KB)
04.17.UV	ultravirome	1579	75.541	9497670	53	4590	21.457	1.104	0.367
05.17.UV	ultravirome	1234	71.821	7771477	54	2666	16.818	1.17	0.367
07.05.UV	ultravirome	74	35.807	307886	47	1448	4215	475	0.321
09.11.UV	ultravirome	1252	71.81	7142379	53	4498	22.698	0.862	0.347
10.23.UV	ultravirome	1968	78.455	10885833	51	4681	26.076	1.09	0.369
04.17.p1	megavirome	2422	85.206	15490443	38	556	1877	8.071	2.721
04.17.p2	megavirome	10045	721.459	78573839	44	1555	7850	10.48	2.627
04.17.p3	megavirome	2809	145.564	22802562	40	488	2020	11.827	3.162
04.17.p4	megavirome	2124	273.63	19990235	49	249	1504	15.689	3.009
05.17.p3	megavirome	2863	525.061	20105695	44	553	2172	9.146	2.86
05.17.p4	megavirome	5062	24.679	38249740	44	1010	3828	9.867	2.952
07.05.p3	megavirome	1117	65.237	7876538	45	246	871	9.007	2.805
07.05.p4	megavirome	1883	95.189	13445926	49	404	1447	9.402	2.888
09.11.p1	megavirome	1429	49.222	8263009	51	343	1147	6.982	2.493
09.11.p2	megavirome	1729	78.314	10827708	50	378	1385	7.734	2.564
09.11.p3	megavirome	2988	236.822	25324303	42	595	2191	11.648	3.281
09.11.p4	megavirome	7527	581.826	72523489	42	1402	5647	13.879	3.103
10.23.p2	megavirome	740	115.114	5359767	53	148	570	9.31	2.803
10.23.p4	megavirome	5359	723.745	37827334	43	981	4151	8.968	2.672
