## Supplementary material for "“Quasigenus” among *Phycodnaviridae*: A diversity of chlorophyte-infecting viruses in response to a dense algal culture in a high-rate algal pond": Table_S4_ViralRecall_Picochlorum_viral_insertion_data

### Sheet: Sheet1
Picochlorum assembly ID	strain name	Viral region #	Viral region length	contig name	Contig length	Start coord	End coord	score	Num viralhits	Num ORFs	NCLDV markers
GCA_000876415	Picochlorum sp. SENEW3	1	13450	JPID01000068.1	121937	34639	48089	1.0195	5	10
GCA_000876415	Picochlorum sp. SENEW3	2	14921	JPID01000091.1	86813	492	15413	2.56962	8	9
GCA_000876415	Picochlorum sp. SENEW3	3	18307	JPID01000051.1	75407	16986	35293	1.82396	6	10
GCA_000876415	Picochlorum sp. SENEW3	4	24358	JPID01000023.1	25828	981	25339	1.01025	5	23
GCA_002818215	Picochlorum sp. 'soloecismus'	1	15410	PJAJ01000029.1	1241624	92329	107739	1.24261	5	14	RNAPS:1323.0
GCA_002818215	Picochlorum sp. 'soloecismus'	2	12892	PJAJ01000029.1	1241624	357246	370138	2.24616	6	15
GCA_002818215	Picochlorum sp. 'soloecismus'	3	26557	PJAJ01000038.1	27133	131	26688	1.38579	8	21
GCA_002818215	Picochlorum sp. 'soloecismus'	4	13957	PJAJ01000035.1	665923	154723	168680	1.77973	5	13
GCA_002818215	Picochlorum sp. 'soloecismus'	5	17991	PJAJ01000030.1	1418682	892828	910819	1.38082	5	15	RNAPL:909.1,RNAPL:375.7
GCA_002818215	Picochlorum sp. 'soloecismus'	6	13385	PJAJ01000024.1	265536	197252	210637	1.47702	6	13
GCA_002818215	Picochlorum sp. 'soloecismus'	7	16767	PJAJ01000022.1	724710	587296	604063	1.3874	5	13
GCA_002818215	Picochlorum sp. 'soloecismus'	8	13835	PJAJ01000008.1	61342	24173	38008	1.27747	4	13
GCA_002818215	Picochlorum sp. 'soloecismus'	9	19896	PJAJ01000020.1	269613	3238	23134	1.13274	6	20
GCA_009650465	Picochlorum sp. BH-2019	1	14350	WJEA01000021.1	368244	48815	63165	1.36946	7	15
GCA_009650465	Picochlorum sp. BH-2019	2	12869	WJEA01000017.1	575234	482684	495553	1.01533	6	20
GCA_009650465	Picochlorum sp. BH-2019	3	12007	WJEA01000015.1	695302	416607	428614	2.42408	7	12	RNAPL:554.1,RNAPL:726.5
GCA_009650465	Picochlorum sp. BH-2019	4	10819	WJEA01000019.1	402314	260647	271466	2.01547	5	14
GCA_009650465	Picochlorum sp. BH-2019	5	10642	WJEA01000012.1	1019844	911009	921651	1.08497	4	22
GCA_009650465	Picochlorum sp. BH-2019	6	14825	WJEA01000023.1	257129	6340	21165	1.39405	4	16
GCA_009650465	Picochlorum sp. BH-2019	7	10098	WJEA01000004.1	1201839	623399	633497	2.55881	8	13
GCA_009650465	Picochlorum sp. BH-2019	8	11242	WJEA01000005.1	1190961	1014580	1025822	1.13511	5	13	RNAPL:526.0
GCA_009650465	Picochlorum sp. BH-2019	9	16336	WJEA01000010.1	1122049	235343	251679	1.00116	7	17
GCA_009650465	Picochlorum sp. BH-2019	10	15104	WJEA01000003.1	1299472	912917	928021	1.39077	7	19
GCA_009650465	Picochlorum sp. BH-2019	11	10289	WJEA01000003.1	1299472	1003664	1013953	1.86175	8	12
GCA_009650465	Picochlorum sp. BH-2019	12	11065	WJEA01000014.1	858759	107457	118522	1.27928	7	16
GCA_009650465	Picochlorum sp. BH-2019	13	12024	WJEA01000014.1	858759	148035	160059	1.25543	11	18
GCA_009650465	Picochlorum sp. BH-2019	14	10543	WJEA01000014.1	858759	289040	299583	1.24548	6	17
GCA_011316045	Picochlorum costavermella	1	23603	WKLD01000032.1	1666599	24690	48293	1.19964	5	18
GCA_011316045	Picochlorum costavermella	2	15618	WKLD01000011.1	578916	25660	41278	2.55131	6	9
GCA_011316045	Picochlorum costavermella	3	93972	WKLD01000041.1	94900	491	94464	3.6869	23	50
GCA_011316045	Picochlorum costavermella	4	13959	WKLD01000089.1	965333	823738	837697	1.10434	5	11
GCA_011316045	Picochlorum costavermella	5	14074	WKLD01000126.1	564293	241971	256045	1.3367	5	15
